# Transcriptional regulation of *HSFA7* and post-transcriptional modulation of *HSFB4a* by miRNA4200 govern general and varietal thermotolerance in tomato

**DOI:** 10.1101/2021.02.26.433069

**Authors:** Sombir Rao, Sonia Balyan, Jaishri Rubina Das, Radhika Verma, Saloni Mathur

## Abstract

Heat shock factors (HSFs) are at the core of heat stress (HS) response in plants. However, the contribution of HSFs governing the inherent thermotolerance mechanism in tomato from sub-tropical hot climates is poorly understood. With the above aim, comparative expression profiles of the *HSF* family in a HS tolerant (CLN1621L) and a sensitive cultivar (CA4) of tomato under HS revealed cultivar-biased regulation of an activator (HSFA7a) and repressor (HSFB4a) class HSF. Functional characterization of *HSFA7a* that was strongly up-regulated in the tolerant cultivar by VIGS-based silencing and overexpression established it as a positive regulator of HS-tolerance. While knock-down and overexpression analyses of *HSFB4a* that was down-regulated in CLN1621L in HS, showed it as a negative regulator of thermotolerance. Promoter:*GUS* reporter assays and promoter sequence analyses suggest heat-mediated transcriptional control of both the *HSF* genes in the contrasting cultivars. Moreover, we show *HSFB4a* is also regulated post-transcriptionally by microRNA Sly-miR4200 using degradome, short-tandem-target-mimic of Sly-miR4200 and transient *in-planta* Sly-miR4200-effector:*HSFB4a*-reporter assays. This miRNA is induced several folds upon HS in the tolerant variety thereby reducing *HSFB4a* levels. We thus propose that the alleviation of HSFB4a repressor governs thermotolerance in the tolerant cultivar by regulating downstream heat stress responsive genes.
