## Supplementary tableS1 for "Transcriptional regulation of *HSFA7* and post-transcriptional modulation of *HSFB4a* by miRNA4200 govern general and varietal thermotolerance in tomato"

### Sheet: Sheet1
Supplementary table S1: Primers used in the study
Tomato HSFs qRT-PCR primers	Gene ID	Primer sequence
Solyc08g005170 F	Sl-HsfA1a	TGGTAGTTTCTCGACTTTAGCTT
Solyc08g005170 R	Sl-HsfA1a	ACATTGAGTTTCATGTCAGGA
Solyc03g097120 F	Sl-HsfA1b	TGGAGAACTCCTGCTATTCA
Solyc03g097120 R	Sl-HsfA1b	CCTTTGGTCCTAAACGACAC
Solyc08g076590 F	Sl-HsfA1c	CAGTCACCGAGAAGATGTACC
Solyc08g076590 R	Sl-HsfA1c	CCCGTGACCCAATACACTA
Solyc08g062960 F	Sl-HsfA2a	TTGAGGCGGTCTCTAGTAGC
Solyc08g062960 R	Sl-HsfA2a	ACAGGACATTCCTCCAGACT
Solyc09g009100 F	Sl-HsfA3a	TATTCCCTCTCCTTGGTCTG
Solyc09g009100 R	Sl-HsfA3a	TGCCATCAAATATTCACAGTC
Solyc03g006000 F	Sl-HsfA4a	TGTAATGTGGCAGGGTATGT
Solyc03g006000 R	Sl-HsfA4a	CTCAGACAAATCACTTTCTCTAAAT
Solyc07g055710 F	Sl-HsfA4b	ATCAGATATGTCACATTAGAGCAC
Solyc07g055710 R	Sl-HsfA4b	AGTTCCACATAAAGTGGTGTACTT
Solyc02g072000 F	Sl-HsfA4c	TCTGGCTTGTTGTATATCTAGTGT
Solyc02g072000 R	Sl-HsfA4c	CAATGCACAGCATTAACAAA
Solyc06g053960 F	Sl-HsfA6b2	CCTCAACCGAAGGAGTGTCT
Solyc06g053960 R	Sl-HsfA6b2	CGACGTCGTTGTTACTTGGA
Solyc04g016000 F	Sl-HsfB3a	AGACGACCTCGTTTCTTGGA
Solyc04g016000 R	Sl-HsfB3a	ACAATCCCTTGCAAATTCC
Solyc10g079380 F	Sl-HsfB3b	TGTCCGGCAGCTTAATACCT
Solyc10g079380 R	Sl-HsfB3b	GGTTGTTGTTTGTTTGTCCTT
Solyc04g078770 F	Sl-HsfB4a	GGCTGAGTGTTTCTCCACCT
Solyc04g078770 R	Sl-HsfB4a	CGACAACGCCGTTACTGTAT
Solyc09g065660 F	Sl-HsfA7a	AGTTCCTTTGTTACATCTCTGC
Solyc09g065660 R	Sl-HsfA7a	CCATAAACTTGATCAGGATCTGC
Solyc09g059520 F	Sl-HsfA8a	GATCCCAACCCGCTTATACA
Solyc09g059520 R	Sl-HsfA8a	AAATGATCCAGGAAGATTCAA
Solyc07g040680 F	Sl-HsfA9a	GATTGCGAAGATGTATTGTTG
Solyc07g040680 R	Sl-HsfA9a	AGTTACAATATTCACGAGTTCAAAA
Solyc11g064990 F	Sl-HsfB4b	TGAACATTTCAAGAAAGGACAAA
Solyc11g064990 R	Sl-HsfB4b	TTGGTAGGGTGTCAAATGATG
Solyc02g090820 F	Sl-HsfB1a	ACTGCTATTAAGTCAAATGCAACT
Solyc02g090820 R	Sl-HsfB1a	AACCAAAGTCACAAATCAAGAA
Solyc03g026020 F	Sl-HsfB2a	ACTGCTATTAAGTCAAATGCAACT
Solyc03g026020 R	Sl-HsfB2a	AACTGCTATTAAGTCAAATGCAA
Solyc08g080540 F	Sl-HsfB2b	AGAAGCACTTCGGCATTGAT
Solyc08g080540 R	Sl-HsfB2b	AGAAACCACCAGAAACAACC
Solyc06g072750 F	Sl-HsfA1e	ATCACCGCTTGGAGAATGTT
Solyc06g072750 R	Sl-HsfA1e	AATGTCATCGCTTGCTGTTC
Solyc12g098520 F	Sl-HsfA5a	GTTGACGGTCACATTTCCTG
Solyc12g098520 R	Sl-HsfA5a	GCATCCTCGCTGAGTATTGA
Solyc09g082670 F	Sl-HsfA6a	AAGGTTAATCCAGACCATTG
Solyc09g082670 R	Sl-HsfA6a	TTTGAACCTTGTCCAGGATG
Solyc02g078340 F	Sl-HsfB5a	AATCGGAATATCCATCGGAA
Solyc02g078340 R	Sl-HsfB5a	CACCATTCCATGAAACAACC
Solyc12g007070 F	Sl-HsfC1a	GCTCCACCGATGGATAACTT
Solyc12g0070R70 F	Sl-HsfC1a	GGCGGTGTACTAGCTTCCTC
Solyc02g079180 F	Sl-Hsf-like2	TTTGCATGTACACGAGGGAT
Solyc02g079180 R	Sl-Hsf-like2	CCCTTCATTAACTCCCTCCA
Solyc02g072060 F	Sl-Hsf-like1	GTGGCTCCGTAAGTTCCAAT
Solyc02g072060 R	Sl-Hsf-like1	CGATTCAGTTCCTGCTCAGA
Reporter primers	Primer sequence
NptII F	GCA CGC AGG TTC TCC GGC CGC
NptII R	CCG GAC AGG TCG GTC TTG ACA
GFPCDSF	GTC AGT GGA GAG GGT GAA GGT G
GFPCDSR	GTC GTG CCG CTT CAT ATG ATC
GusCDS F	GGG CAG GCC AGC GTA TCG TGC
GusCDS R	TTC CCG GCG GGA TAG TCT GCC
VIGS construct primers ID	Primer sequence	Restriction enzyme
SlPDS F	CGGTCTAGAGGCACTCAACTTTATAAACC	Xba I
SlPDS R	CGGGGATCCCTTCAGTTTTCTGTCAAACC	Bam HI
SlHsfA7 VIGS F	GCT CTA GAC ACT TAC TTC CAA AGC TTC	Xba I
SlHsfA7 VIGS R	CGCGGATCCATGTCATGAAGCCCTTC	Bam HI
SlHsfB4a VIGS F	GCT CTA GAC GTA CGT CAA CTC AAT A	Xba I
SlHsfB4a VIGS R	CGG GAT CCC AGG TAA TAG TGA ACA AGT	Bam HI
Primers for miRNA target construct preparation for transient assay	Primer sequence
Sl4g078770CDSp1302 F	CAT GCC ATG GTA ATG GCT TTA ATG C	Nco I
Sl4g078770CDSp1302 R	GGACTAGTAGATGAAGAAGGAGGC	Spe I
MIR-4200 pbi121 F	GCT CTA GAT GGA ACG GTG GAA GTA	Xba I
MIR-4200 pbi121 R	TCCCCCCGGGTCAAGAAATCACTTACTA	Xma I
Primers for Promoter reporter assay	Primer sequence
Pro-HsfB4apbi101 F	GCT CTA GAC TTC TGA CCA AAC TTA CTG GA	Xba1
Pro-HsfB4apbi101 R	CCC CCC GGG AGA TGT GAG AAT GAG GGA GGT	Xma1
Pro-HsfA7a pbi101 F	AAC TGC AGA GGT CTA AGT CGA GGA CTT	PstI
Pro-HsfA7a pbi101 R	CCC CCC GGG TCA TCA AAC AAA CAG GGG AA	Xma1
Endogenous control (Actin)	Primer sequence
Solyc03g078400 F	TGTTGCTGTTTTGGATGTGGT
Solyc03g078400 R	CCTCATCCGAGGGTAATCTGC
