## Supplementary tableS2 for "Transcriptional regulation of *HSFA7* and post-transcriptional modulation of *HSFB4a* by miRNA4200 govern general and varietal thermotolerance in tomato"

### Sheet: Sheet1
Supplementary table S2: Expression profiles of HSFs (log2 fold change values)during heat stress in contrasting cultivars.
	Log2 values	CLN-HS	CA4-HS	s.e	s.e
1	HSFA1a	-0.32367	0.712153	0.18448	0.0500076
2	HSFA1b	1.86531	2.87919	0.545759	0.134661
3	HSFA1c	-0.530739	2.19287	0.225534	0.150023
4	HSFA1e	-0.306402	1.61207	0.0946128	0.0605091
5	HSFA2a	7.29323	6.49066	0.105016	0.350053
6	HSFA3a	2.41068	3.65756	0.39456	0.500076
7	HSFA4a	0.234902	1.90013	0.471967	0.155739
8	HSFA4b	-1.42771	2.20154	0.0473049	0.0585712
9	HSFA4c	3.69995	3.65409	0.565696	0.181465
10	HSFA5a	2.02853	2.72669	0.279397	0.0918378
11	HSFA6a	-0.008924	5.50934	0.00979056	0.352893
12	HSFA6b2	1.6021	2.27447	0.406421	0.132038
13	HSFA7a	4.93768	2.1904	0.256805	0.12455
14	HSFA8a	2.4078	1.65528	0.0945528	0.0359431
15	HSFA9a	0.698589	1.76806	0.00457977	0.300045
16	HSFB1a	2.12468	3.32377	0.0436114	0.00203191
17	HSFB2a	1.44714	2.57911	0.195706	0.390997
18	HSFB2b	4.62133	3.41282	0.0373384	0.629533
19	HSFB3a	-0.515204	-0.338506	0.340051	0.360054
20	HSFB3b	2.78045	2.30452	0.264777	0.178474
21	HSFB4a	-4.55587	0.0785156	1.00994	0.310047
22	HSFB4b	1.39735	0.653234	0.33005	0.128024
23	HSFB5a	3.91503	2.65304	0.682603	0.338551
24	HSFC1a	1.31586	4.31663	0.540293	0.192047
25	HSF-L-1	1.49184	-2.71615	0.550083	0.393288
26	HSFL-2	2.08438	3.82668	0.249827	0.132038
