## Supplementary tableS3 for "Transcriptional regulation of *HSFA7* and post-transcriptional modulation of *HSFB4a* by miRNA4200 govern general and varietal thermotolerance in tomato"

### Sheet: promoter analysis
Supplementary table S3a: Summary of cis-regulatory elements present in HSFB4a promoter. For promoter analysis at PLANT-PAN version 3 tool, 2kb sequence upstream of the translational start site was used.
Matrix ID	Protein ID	Position	Strand	Similar Score	Hit Sequence
CSmatrixID_0041	Sep3	344	+	1	TTTTGt
CSmatrixID_1271	ABF1	752	+	1	AAAGAaa
CSmatrixID_1289	ABF3	752	+	1	AAAGAaa
CSmatrixID_1307	ABF4	634	+	1	AGAAAa
CSmatrixID_0155	ABI5	752	+	1	AAAGAaa
CSmatrixID_1325	ANAC032	752	+	1	AAAGAaa
CSmatrixID_1343	ANAC102	633	+	1	aAGAAA
CSmatrixID_0815	AP1	52	+	1	GAAGAa
CSmatrixID_1019	BBM	633	+	1	aAGAAA
CSmatrixID_2010	BZIP28	139	+	1	AAAAAg
CSmatrixID_1138	CCA1	914	+	1	aaCACTAa
CSmatrixID_1085	DELLA	612	+	1	CAAAAc
CSmatrixID_1374	DREB2A	752	+	1	aaAGAAA
CSmatrixID_1391	FBH3	634	+	1	AGAAAa
CSmatrixID_2195	FEA4	140	+	1	AAAAGa
CSmatrixID_2442	FHY1	139	+	1	AAAAAg
CSmatrixID_1967	FHY3	1258	+	1	atACACA
CSmatrixID_0545	FIE	92	+	1	AAGAAga
CSmatrixID_0911	FLM	514	+	1	CCAAA
CSmatrixID_1410	GBF2	752	+	1	AAAGAaa
CSmatrixID_1427	GBF3	633	+	1	aAGAAA
CSmatrixID_2070	GLYMA.06G314400	752	+	1	aaAGAAA
CSmatrixID_2037	GLYMA.08G357600	1659	+	1	gTGCATga
CSmatrixID_2058	GLYMA.13G317000	752	+	1	aaAGAAA
CSmatrixID_1453	HAT22	1481	+	1	aATGATta
CSmatrixID_1481	HB6	752	+	1	AAAGAaa
CSmatrixID_1498	HB7	688	+	1	ATTATta
CSmatrixID_0505	HSFA1A	626	+	1	gaagatGAAGA
CSmatrixID_1524	HSFA6A	1775	+	1	AGAAGaa
CSmatrixID_0988	JAG	1588	+	1	aaAGAGA
CSmatrixID_0101	KAN1	8	+	1	aCAAAA
CSmatrixID_1769	LEC1	752	+	1	AAAGAaa
CSmatrixID_0694	LFY	722	+	1	tGACCA
CSmatrixID_1534	MYB3	575	+	1	ACCAAa
CSmatrixID_1555	MYB44	1769	+	1	agaaAGAGAagaaaa
CSmatrixID_1572	NFYB2	633	+	1	aAGAAA
CSmatrixID_1589	NFYC2	705	+	1	CCAATta
CSmatrixID_0112	PhyA	622	+	1	aaAAGAAg
CSmatrixID_0773	PIF1	311	+	1	AGAGAg
CSmatrixID_0714	PIF4	752	+	1	AAAGAaa
CSmatrixID_1128	PIF5	633	+	1	AAGAAaa
CSmatrixID_2184	RAMOSA1	654	+	1	ATTTTtg
CSmatrixID_1606	RD26	823	+	1	aCACGT
CSmatrixID_0706	REV	688	+	1	ATTATta
CSmatrixID_0677	RGA	8	+	1	aCAAAA
CSmatrixID_0794	SOC1	1286	+	1	tTTTCTttttc
CSmatrixID_2438	SVP	214	+	1	GAAAGa
CSmatrixID_2439	TOC1	612	+	1	CAAAAc
CSmatrixID_1089	WRKY33	607	+	1	ttGGTCAa

### Sheet: expression
Supplementary table S3b: - The HS responsive expression of probable tomato TFs having binding sites in the 2kb promoter of HSFB4a
TF-Ath	No. of TF binding site	ATH-ID	tomato-ortholog	CA4 HS regulated Fold change	CA4 FDR p-value correction	CLN HS regulated Fold change	CLN FDR p-value correction	CA-C - RPKM (Mean)	CA-H - RPKM (Mean)	CLN-C - RPKM (Mean)	CLN-H - RPKM (Mean)	HS response in CA4-leaf up/dwn	HS response in CLN-leaf up/dwn	Comparative HS response CLN vs. CA4
Sep3	18	AT1G24260	Solyc05g015750.3.1	-1.22173	1	1.27369	1	0.0295299	0	0	0.0316277
ABF1	9	AT1G49720	Solyc01g108080.4.1	1	1	1	1	0	0	0	0
ABI5	2	AT2G36270	Solyc09g009490.4.1	-1.38117	1	-2.95605	1	1.94159	1.21261	0.840834	0.170131
ANAC102	8	AT5G63790	Solyc06g060230.3.1	5.87013	6.646e-105	14.9869	1.007e-52	31.9762	166.836	30.361	396.088	up	up	universal Up
AP1	30	AT3G57480	Solyc04g015570.3.1	2.92278	0.009553	3.21616	0.00255	3.76585	9.97619	3.98631	11.3708	up	up	universal Up
AP1	30	AT1G69120	Solyc05g056620.2.1	-1.52592	1	-1.28978	1	0.0700424	0	0.0386258	0
AP1	30	AT1G32640	Solyc08g076930.1.1	-1.41451	0.0389201	2.1592	1.21e-13	53.2127	33.2871	50.6133	94.8769		up	Up CLN only (strict)
AP1	30	AT1G56650	Solyc10g086270.2.1	6.79381	0.0146405	12.7771	7.819e-08	0.696119	4.87252	0.907904	11.4178	up	up	universal Up
AP1	30	AT2G04880	Solyc12g014610.2.1	-3.18684	0.007244	-1.90745	0.12085	10.6182	2.87031	12.4267	5.59297	down		Down in CA4 only
BBM	5	AT5G17430	Solyc11g008560.2.1	1	1	1	1	0	0	0	0
BZIP28	5	AT3G10800	Solyc04g056460.2.1	1	1	1	1	0	0	0	0
CCA1	1	AT1G01520	Solyc01g095030.3.1	1.28675	0.103776	2.17101	1.448e-12	55.2869	63.0475	45.4005	85.5855		up	Up CLN only
CCA1	1	AT5G08330	Solyc04g009180.3.1	-1.19354	0.660847	-1.45852	0.0653634	39.5918	29.3631	39.7208	23.5736
CCA1	1	AT2G46830	Solyc10g005080.3.1	-96.5684	1.959e-56	-38.7289	6.237e-29	71.8019	0.541851	38.9379	0.759044	down	down	universal Down
CCA1	1	AT3G09600	Solyc10g084370.3.1	-10.0686	1.75e-38	-3.61866	5.329e-12	67.4335	5.8261	45.5995	10.8409	down	down	universal Down
DELLA	2	AT3G03450	Solyc11g011260.1.1	-3.37814	5.711e-28	-3.24062	4.473e-27	114.076	29.8281	117.821	31.44	down	down	universal Down
DREB2A	7	AT5G05410	Solyc06g050520.3.1	35.7244	7.731e-05	46.1657	4.324e-14	0.0499133	5.67575	0.260114	15.6298	up	up	universal Up
FBH3	5	AT1G51140	Solyc10g079050.2.1	-1.56187	1	-1.39896	1	2.68417	1.47981	2.92864	1.78193
FHY1	5	AT2G37678	Solyc10g086560.3.1	-1.03289	1	-1.12735	1	33.3117	28.5629	30.7801	23.657
FHY3	2	AT3G22170	Solyc07g043270.3.1	-1.13221	1	-1.25451	0.409198	36.4979	28.5397	42.3324	29.2308
FIE	6	AT3G20740	Solyc07g064090.3.1	3.32813	5.94e-10	2.79161	2.04e-07	11.7488	34.9093	13.3707	32.5662	up	up	universal Up
FLM	12	AT1G77080	Solyc12g087830.2.1	-2.32756	7.105e-05	-1.58132	0.008265	32.3275	12.2351	46.3078	25.3452	down		Down in CA4 only (strict)
GBF2	9	AT4G01120	Solyc01g095460.3.1	1.80536	0.006827	1.10115	1	17.2082	27.6131	18.0686	17.2606
HAT22	18	AT4G37790	Solyc02g091930.3.1	-1.57154	0.004464	1.13028	0.932027	54.2103	30.5116	46.729	45.804
HB6	8	AT2G22430	Solyc11g010270.2.1	-4.11717	2.184e-114	-4.90447	9.602e-134	239.981	51.54	263.182	46.4295	down	down	universal Down
HB7	2	AT2G46680	Solyc01g096320.3.1	3.1254	0.0725253	10.929	0.0006406	2.08208	6.01468	0.486819	5.75987	up	up	universal Up
HSFA1A	3	AT4G17750	Solyc08g005170.3.1	-1.26527	0.946737	-1.11254	1	14.1525	9.8829	12.873	10.0195
HSFA6A	1	AT5G43840	Solyc09g065660.4.1	8.29718	8.477e-17	31.389	5.011e-28	3.9788	30.1024	1.06477	32.4867	up	up	universal Up
JAG	3	AT1G68480	Solyc05g009380.4.1	-1.55852	1	-5.72286	0.996657	1.47585	0.796503	1.52537	0.135708
KAN1	7	AT5G16560	Solyc05g051060.3.1	-1.18258	1	1.11376	1	7.60157	5.67545	4.17278	4.04224
LEC1	17	AT1G21970	Solyc04g015060.3.1	-1.23876	1	-3.39153	1	0.118959	0.0623235	0.443215	0.0318088
LFY	2	AT5G61850	Solyc07g054920.2.1	1.24756	1	-1.22569	1	0	0.0292042	0.0300828	0
MYB3	10	AT3G27810	Solyc02g067760.4.1	1	1	1	1	0	0	0	0
MYB3	10	AT5G60890	Solyc02g079280.3.1	1.10886	1	4.95827	0.165036	0.684671	0.685315	0.450109	2.39222
MYB3	10	AT1G74650	Solyc03g116100.3.1	-1.44366	0.702519	1.67055	0.195145	11.7573	7.17745	9.93866	14.4713
MYB3	10	AT4G17785	Solyc05g051550.2.1	1.51098	1	-1.44654	1	0	0.0602784	0.0595214	0
MYB3	10	AT5G06100	Solyc06g073640.4.1	2.42346	0.493854	2.49366	0.351376	1.20852	2.76215	1.80563	4.07611
MYB3	10	AT5G23000	Solyc06g074910.3.1	1.15888	1	-1.13449	1	0	0.0187428	0.0179267	0
MYB3	10	AT5G57620	Solyc07g006750.3.1	1	1	1	1	0	0	0	0
MYB3	10	AT4G32730	Solyc08g068320.3.1	-4.75103	0.166655	-2.64258	0.824038	3.48194	0.556022	2.11135	0.620833
MYB3	10	AT2G36890	Solyc09g008250.4.1	-4.18575	5.564e-05	-1.36639	0.74676	15.9101	3.27703	12.8042	8.09295	down		Down in CA4 only
MYB3	10	AT3G09370	Solyc09g010820.3.1	2.15222	0.0357912	2.31525	0.0222702	6.20262	11.9604	5.89848	11.9914	up	up	universal Up
MYB3	10	AT1G22640	Solyc10g055410.2.1	1.18098	0.794736	-1.78209	0.006136	34.8113	36.4363	33.0799	16.0418
MYB3	10	AT5G11510	Solyc11g071300.2.1	-2.57951	1	-2.73836	1	0.880449	0.230098	0.92952	0.220919
MYB44	7	AT5G67300	Solyc02g092930.1.1	1.53578	1	1.65689	1	0.191184	0.323281	0.119134	0.247035
NFYB2	11	AT5G47640	Solyc12g006120.3.1	7.03027	1.722e-39	8.7549	3.171e-56	12.3412	77.5617	10.1389	77.8505	up	up	universal Up
NFYC2	3	AT1G56170	Solyc06g072040.1.1	3.83252	3.752e-48	3.01073	4.538e-32	43.9521	149.539	49.778	130.159	up	up	universal Up
PhyA	9	AT1G09570	Solyc10g044670.3.1	-1.5579	0.161125	-1.77404	0.0421685	21.8331	12.3713	22.0972	10.7481
PIF1	4	AT2G20180	Solyc06g008030.3.1	2.30417	0.0006727	2.39425	0.0004696	10.8921	22.384	10.1827	21.2971	up	up	universal Up
PIF4	17	AT2G43010	Solyc07g043580.4.1	-1.01396	1	-1.36753	0.278661	29.5689	25.8289	30.8606	19.5329
RD26	17	AT4G27410	Solyc07g063410.3.1	3.83176	3.152e-07	6.27412	6.897e-16	6.07024	20.9367	5.83428	32.3438	up	up	universal Up
REV	2	AT5G37260	Solyc02g036370.3.1	-2.00894	0.051665	-3.06107	0.0429422	14.3478	6.26686	7.58731	2.07103	down	down	universal Down
REV	2	AT1G18330	Solyc03g098320.4.1	-2.04873	6.172e-07	1.75262	1.016e-05	61.0125	26.3182	42.4881	64.6443	down		Down in CA4 only (strict)
REV	2	AT4G08150	Solyc04g077210.3.1	-1.21137	1	-1.38838	1	4.08663	2.9676	2.50371	1.53106
REV	2	AT4G01280	Solyc06g036300.4.1	1.61272	1	-1.85221	1	0.105571	0.223089	0.113595	0
REV	2	AT5G60690	Solyc11g069470.3.1	1.54892	0.0375809	1.94403	0.000181	22.4192	30.8235	21.475	36.3022
RGA	5	AT2G45190	Solyc01g091010.3.1	-11.0262	5.059e-06	-28.2537	2.479e-09	11.199	0.792378	13.2622	0.29547	down	down	universal Down
RGA	5	AT4G00220	Solyc01g091420.2.1	2.16382	1	1.27699	1	0.704233	1.48705	0.744144	0.855829
RGA	5	AT5G15060	Solyc02g087570.1.1	1	1	1	1	0	0	0	0
RGA	5	AT5G63090	Solyc03g112430.1.1	-1.59253	1	-2.74161	1	0.210758	0.0733317	0.232147	0
RGA	5	AT2G30130	Solyc06g082310.3.1	1	1	1	1	0	0	0	0
RGA	5	AT2G42430	Solyc06g083930.2.1	1	1	1	1	0	0	0	0
RGA	5	AT2G42440	Solyc09g066270.3.1	1	1	1	1	0	0	0	0
RGA	5	AT1G65620	Solyc11g008830.2.1	-1.26416	1	-3.22461	0.672997	2.62029	1.81132	1.64185	0.361693
SOC1	11	AT2G45660	Solyc03g006830.3.1	1.3286	1	-2.95403	0.00936	5.4837	6.49211	10.8638	3.11183		down	Down CLN only
SVP	2	AT2G22540	Solyc11g010570.2.1	-2.72583	0.001341	-5.65357	4.515e-07	18.1396	5.81981	18.6765	2.76881	down	down	universal Down
TOC1	2	AT5G61380	Solyc03g115770.3.1	4.65679	0.274468	2.86272	0.824038	0.467785	2.36091	0.616059	1.74419
WRKY33	5	AT2G38470	Solyc09g014990.4.1	-3.56056	0.0003036	-1.59579	0.0003522	15.2987	3.72104	72.94	39.5828	down		Down in CA4 only (strict)
		Transcription factor exhibiting CLN specific up-regulation and down-regulation
