## Supplementary tableS3 for "Transcriptional regulation of *HSFA7* and post-transcriptional modulation of *HSFB4a* by miRNA4200 govern general and varietal thermotolerance in tomato"

### Sheet: Sheet1
Supplementary table S4: Expression profiling of MIR-4200 in CLN and CA4 during HS.
BR1	CLN-LEAF
	Le actin	MIR4200					BR1	Le actin	MIR4200
CLN-C	23.0945	36.602	13.5075	0	1		CA4-C	20.4039	35.2411	14.8372	0	1
CLN-AB	21.6189	30.0202	8.40127	-5.10622	34.4449		CLN-C	23.0945	36.602	13.5075	-1.32968	2.51346
							BR2	Le actin	MIR4200
							CA4-C	22.5135	36.383	13.8696	0	1
BR2	Le actin	MIR4200					CLN-C	23.2353	35.8413	12.606	-1.26351	2.4008
CLN-C	23.2353	35.8413	12.606	0	1										R1	R2	R3	Average	STDEV	S.E
CLN-AB	21.7429	30.0667	8.32372	-4.28233	19.4585									CLN-C	1	1	1	1	0	0
							BR3	Le actin	MIR4200					CLN-AB	34.4449	19.4585	30.6186	28.174	6.35768	3.67071
BR3	Le actin	MIR4200					CA4-C	20.4126	35.2522	14.8395	0	1
CLN-C	24.5135	35.9003	11.3868	0	1		CLN-C	24.5135	35.9003	11.3868	-3.45273	10.949
CLN-AB	23.0291	29.4796	6.45048	-4.93633	30.6186										R1	R2	R3	Average	STDEV	S.E
														CA4-C	1	1	1	1	0	0
								BR-1	BR-2	BR-3	Average	stdev	S.E	CA4-AB	4.27416	2.18562	2.35695	2.93891	0.819911	0.478361
	CA4-LEAF						CA4-C	1	1	1	1	0	0
BR1	Le actin	MIR4200					CLN-C	2.51346	2.4008	10.949	5.28776	4.90312	2.8309				MIR-4200	S.E
CA4-C	20.4039	35.2411	14.8372	0	1			Sly-MIR4200	S.E							CLN-HS	28.185	3.66201
CA4-AB	23.7232	36.4643	12.7411	-2.09604	4.27535		CA4-C	1	0							CA4-HS	2.93891	0.478361
							CLN-C	5.28776	2.8309
BR2	Le actin	MIR4200
CA4-C	22.5135	36.383	13.8696	0	1
CA4-AB	23.7228	36.4632	12.7415	-1.12804	2.18562
BR3	Le actin	MIR4200
CA4-C	20.4126	35.2522	14.8372	0	1
CA4-AB	22.924	36.5242	13.6002	-1.23692	2.37695						1

### Sheet: Sheet2
BR-1	LeActin	Sly-MIR4200	Dct	ddCT	RQ		BR-2	LeActin	Sly-MIR4200	Dct	ddCT	RQ		Sly-MIR4200	BR1	BR2	Avereage	STDEV	S.E			Sly-MIR4200	Sly-HSFB4a
Control	24.4902	30.2481	5.75796	0	1		Control	24.4674	31.5599	7.09245	0	1		Control	1	1	1	0	0		Control	1	1
Drought	22.1657	26.1034	3.93771	-1.82026	3.53144		Drought	22.9759	26.7308	3.7549	-3.33756	10.1089		Drought	10.1089	3.53144	6.82018	3.28873	2.32584		Heat	28.185	-23.5208
D+H	24.9378	28.2965	3.35866	-2.39931	5.27549		D+H	26.9	30.181	3.28104	-3.81142	14.0395		D+H	14.0395	5.27549	9.65749	4.38199	3.099		Drought	6.82018	-2.64311
Salt	23.2163	32.3883	9.172	3.41403	0.0938154		Salt	24.0663	32.7825	8.7162	1.62375	0.324492		Salt	0.324492	0.0938154	0.209153	0.115338	0.0815687		D+H	9.65749	-6.03702
Cold	21.5549	29.7814	8.22645	2.46848	0.180681		Cold	23.8488	32.7786	8.9298	1.83735	0.279836		Cold	0.279836	0.180681	0.230259	0.0495774	0.0350618		Salt	-4.78118	2.67656
IMG	22.6755	29.1921	6.51658	0.758616	0.591063		IMG	23.8254	30.4962	6.6708	-0.421656	1.33946		IMG	1.33946	0.591063	0.965264	0.3742	0.26464		Cold	-4.34294	1.69659
MG	23.5236	31.8854	8.36176	2.6038	0.164505		MG	24.8609	32.9918	8.1309	1.03845	0.486851		MG	0.486851	0.164505	0.325678	0.161173	0.113984		IMG	0.965264	2.28144
Red Ripe	25.2219	37.1422	11.9204	6.16239	0.0139616		Red Ripe	26.1713	35.9017	9.73036	2.63791	0.160661		Red Ripe	0.160661	0.0139616	0.0873113	0.0733497	0.0518739		MG	-3.07052	-2.61707
																					Red Ripe	-11.4533	-3.92229
	LeActin	HSFB4a	Dct	ddCT	RQ			LeActin	HSFB4a	Dct	ddCT	RQ										S.E	S.E
Control	24.4674	29.6089	5.14151	0	1		Control	24.4674	29.7748	5.30744	0	1		HSFB4a	BR1	BR2	Avereage	STDEV	S.E		Control	0	0
Drought	22.9759	29.407	6.43109	1.28958	0.40907		Drought	22.9759	29.8078	6.83188	1.52444	0.347615		Control	1	1	1	0	0		Heat	3.66201	0.167171
D+H	26.9	35.629	8.72902	3.58751	0.0831866		D +H	26.9	34.2184	7.31843	2.01099	0.248103		Drought	0.40907	0.347615	0.378342	0.0307275	0.0217309		Drought	2.32584	0.0217309
Salt	24.0663	27.8664	3.80012	-1.34139	2.53396		Salt	24.0663	27.8784	3.81217	-1.49527	2.81916		D+H	0.0831866	0.248103	0.165645	0.0824582	0.0583155		D+H	3.099	0.0583155
Cold	23.8488	28.1793	4.3305	-0.811008	1.75444		Cold	23.8488	28.2778	4.42893	-0.712585	1.63874		Salt	2.53396	2.81916	2.67656	0.142601	0.10085		Salt	0.0815687	0.10085
IMG	23.8254	27.777	3.95164	-1.18987	2.28132		IMG	23.8254	27.7769	3.95149	-1.19002	2.28156		Cold	1.75444	1.63874	1.69659	0.0578499	0.0409123		Cold	0.0350618	0.0409123
MG	24.8609	31.3222	6.46135	1.31984	0.40058		MG	24.8609	31.4618	6.60095	1.45944	0.363635		IMG	2.28132	2.28156	2.28144	0.000119372	8.44215e-05		IMG	0.26464	8.44215e-05
Red Ripe	26.1713	33.0334	6.86212	1.7206	0.303422		Red Ripe	26.1713	33.5887	7.41741	2.2759	0.206484		MG	0.40058	0.363635	0.382107	0.0184722	0.0130638		MG	0.113984	0.0130638
														Red Ripe	0.303422	0.206484	0.254953	0.0484687	0.0342777		Red Ripe	0.0518739	0.0342777
																		Heat stress
														Sly-MIR4200	BR1	BR2	BR3	Average	STDEV	S.E
														CLN-C	1	1	1	1	0	0
														CLN-AB	34.4449	19.4915	30.6186	28.185	6.3426	3.66201
